# Molecular insights into early malignant transition of hepatocellular carcinoma

**DOI:** 10.1101/2025.04.14.648739

**Authors:** Zhengtao Zhang, Hong Li, Lingli Chen, Tao lu, Xinyi Shentu, Yuanhua Liu, Shuyi Ji, Zhixin Qiu, Yining Zou, Hong Wen, Jing Han, Zhengzeng Jiang, Jie Fan, Dianfan Li, Agavni Mesropian, Roser Pinyol, Josep M Llovet, Hui Dong, Yuan Ji, Lijian Hui

## Abstract

The molecular continuum of premalignant-to-malignant transition remains elusive in carcinogenesis, primarily due to the difficulty in sampling transitional lesions. Here, we present comprehensive genomic and immunological profiling of 21 very early hepatocellular carcinomas (veHCCs) arising within 17 cancer-prone DNs. Surprisingly, 82% of cancer-prone DNs harbored *TERT* alterations, suggesting a predisposing rather than causative role in malignancy transition. A substantial increase in CNA burden, rather than SNV, was noted, indicating a role of chromosome instability in malignancy transition. Additionally, veHCC-originating DNs showed immune inactivity, not falling into the prevailing paradigm that HCCs develop in a context of chronic inflammation. 43% of veHCCs showed an inflamed phenotype with relatively mild CNA burden but already exhibited immune evasion features. Two major evolutionary scenarios were thus proposed: 1) CNA-dominant progression and 2) early immune evasion of those with mild CNA burden. Collectively, our findings illustrate previously unexplored molecular paradigms in HCC initiation, highlighting the therapeutic potential of immunotherapy for early intervention.

---

Malignant transition from premalignant lesions to early cancers representing a critical stage of cancer development. For premalignant nodules, observation or survelliance would be recommended, while the diagnosis of malignancy requires immediate medical interventions(*1, 2*). Understanding this transition is essential for advancing early cancer prevention and treatment(*3*). Previous studies using evolutionarily unrelated premalignant samples and cancers only provide a statistic possibility of genetic and microenvironmental changes during the maligant transion(*4–6*). Notably, only a subset of premalignant lesions(*7*) transform to cancers, and most of them eventually regress. A large fraction of premalignant lesions thus studied would be noninformative or even misleading. Moreover, because tumor microenvironment changes dynamically, unrelated samples complicate the prediction of microenvironmental features in the malignant transition.

Apparently, only evolutionarily related premalignant and malignant samples will provide deterministic evidence. Premalignant lesions (i.e. dysplastic nodules, DNs) with early cancers developed inside, showing the nodule-in-nodule pattern, represent a snapshot of malignant transition. Nodule-in-nodule lesions would shed light on molecular events predisposing malignant transition. Additionally, these nodule-in-nodule lesions would be key to understand genetic and microenvironmental alterations that fuel the malignant transition. However, nodule-in-nodule lesions are extremely rare cases in clinical samples, because the coexisitence of DN and cancer will not last long given the increased proliferation rate of cancer cells.

Hepatocellular carcinoma (HCC), a leading cause of cancer-related mortality(*8*), exemplifies this complexity. It typically arises from DNs, which are premalignant lesions with an estimated 30% risk of transformation into HCCs(*7, 9, 10*). There have been several studies analyzed HCC initiation using evolutionarily unrelated DNs and HCCs(*4–6*). In this study, we used nodule-in-nodule lesions(*11*) as a unique opportunity to study how very early HCCs (veHCCs) develop within high-grade DNs(*12, 13*).
