## Supplementary Table 1 for "Molecular insights into early malignant transition of hepatocellular carcinoma"

### Sheet: Sample coding
Table S1. Sample coding and summary of characterization
Patient ID	Sample ID	Tissue type	Type of DN	WGS	WES	Panelseq	RNA-seq	Multiplex staining
P1	P1_NCa	NCa		Yes	Yes	/	Yes	/
	P1_DN	HGDN	Cancer-undetermined	Yes	Yes	/	Yes	/		a, Microdissected tissues were collected from different regions of a single DN or veHCC for WGS and RNA-seq. R1, R2, R3 represented different regions.
	P1_eHCC	eHCC		Yes	Yes	/	Yes	/		b, veHCC1, veHCC2 represented two spatially separated veHCCs.
P2	P2_NCa	NCa		Yes	Yes	/	Yes	/		NCa, non-cancerous tissue
	P2_DN	HGDN	Cancer-undetermined	Yes	Yes	/	Yes	/		HGDN, high grade dysplastic nodule
	P2_eHCC	eHCC		Yes	Yes	/	Yes	/		veHCC, very early hepatocellular carcinoma
P3	P3_NCa	NCa		Yes	/	/	Yes	Yes		P4 and P21 are two spatially individual DNs from the same patient
	P3_DN	HGDN	Cancer-prone	Yes	/	/	Yes	Yes
	P3_veHCC	veHCC		Yes	/	/	Yes	Yes
P4	P4_NCa	NCa		Yes	Yes	/	Yes	/
	P4_DN	HGDN	Cancer-undetermined	Yes	Yes	/	Yes	/
	P4_eHCC_R1	eHCCa		Yes	Yes	/	Yes	/
	P4_eHCC_R2			Yes	Yes	/	Yes
P5	P5_NCa	NCa		Yes	/	Yes	Yes	/
	P5_DN	HGDN	Cancer-prone	Yes	/	Yes	Yes	/
	P5_veHCC1	veHCCb		Yes	/	Yes	Yes	/
	P5_veHCC2			Yes	/	Yes	Yes	/
P6	P6_NCa	NCa		Yes	/	Yes	Yes	Yes
	P6_DN_R1	HGDNa	Cancer-prone	Yes	/	Yes	Yes	Yes
	P6_DN_R2		Cancer-prone	Yes	/	Yes	Yes
	P6_veHCC	veHCC		Yes	/	Yes	No	Yes
P7	P7_NCa	NCa		Yes	/	Yes	Yes	Yes
	P7_DN1	HGDN	Cancer-prone	Yes	/	/	Yes	Yes
	P7_veHCC1	veHCCb		Yes	/	/	Yes	Yes
	P7_veHCC2			Yes	/	Yes	Yes	Yes
	P7_DN2	HGDN	Cancer-prone	Yes	/	/	Yes	Yes
	P7_veHCC3	veHCC		Yes	/	/	Yes	Yes
P8	P8_NCa	NCa		Yes	/	/	Yes	Yes
	P8_DN_R1	HGDNa	Cancer-prone	Yes	/	/	Yes	Yes
	P8_DN_R2		Cancer-prone	Yes	/	/	Yes
	P8_veHCC1	veHCCb		Yes	/	/	Yes	Yes
	P8_veHCC2			Yes	/	/	Yes	Yes
P9	P9_NCa	NCa		Yes	/	/	Yes	Yes
	P9_DN	HGDN	Cancer-prone	Yes	/	/	Yes	Yes
	P9_veHCC_R1	veHCCa		Yes	/	/	Yes	Yes
	P9_veHCC_R2			Yes	/	/	No
	P9_veHCC_R3			Yes	/	/	Yes
P10	P10_NCa	NCa		Yes	/	Yes	Yes	Yes
	P10_DN	HGDN	Cancer-prone	Yes	/	Yes	Yes	Yes
	P10_veHCC	veHCC		Yes	/	Yes	Yes	Yes
P11	P11_NCa	NCa		Yes	/	/	Yes	Yes
	P11_DN	HGDN	Cancer-prone	Yes	/	/	Yes	Yes
	P11_veHCC	veHCC		Yes	/	/	Yes	Yes
P12	P12_NCa	NCa		Yes	/	Yes	Yes	Yes
	P12_DN	HGDN	Cancer-prone	Yes	/	Yes	Yes	Yes
	P12_veHCC	veHCC		Yes	/	Yes	Yes	Yes
P13	P13_NCa	NCa		Yes	/	/	Yes	Yes
	P13_DN	HGDN	Cancer-prone	Yes	/	/	Yes	Yes
	P13_veHCC	veHCC		Yes	/	/	Yes	Yes
P14	P14_NCa	NCa		Yes	/	/	Yes	Yes
	P14_DN	HGDN	Cancer-prone	Yes	/	/	Yes	Yes
	P14_veHCC1	veHCCb		Yes	/	/	Yes	Yes
	P14_veHCC2			Yes	/	/	Yes	Yes
P15	P15_NCa	NCa		Yes	Yes	/	Yes	/
	P15_DN	HGDN	Cancer-undetermined	Yes	Yes	/	Yes	/
	P15_eHCC	eHCC		Yes	Yes	/	Yes	/
P16	P16_NCa	NCa		Yes	/	/	Yes	Yes
	P16_DN	HGDN	Cancer-prone	Yes	/	/	Yes	Yes
	P16_veHCC	veHCC		Yes	/	/	Yes	Yes
P17	P17_NCa	NCa		Yes	/	/	Yes	Yes
	P17_DN	HGDN	Cancer-prone	Yes	/	/	Yes	Yes
	P17_veHCC	veHCC		Yes	/	/	/	Yes
P18	P18_NCa	NCa		Yes	/	/	Yes	Yes
	P18_DN	HGDN	Cancer-prone	Yes	/	/	Yes	Yes
	P18_veHCC	veHCC		Yes	/	/	Yes	Yes
P19	P19_NCa	NCa		Yes	/	/	Yes	Yes
	P19_DN	HGDN	Cancer-prone	Yes	/	/	Yes	Yes
	P19_veHCC	veHCC		Yes	/	/	Yes	Yes
P20	P20_NCa	NCa		Yes	/	/	Yes	Yes
	P20_DN	HGDN	Cancer-prone	Yes	/	/	Yes	Yes
	P20_veHCC	veHCC		Yes	/	/	Yes	Yes
P21	P21_NCa	NCa		/	Yes	Yes	/	/
	P21_DN	HGDN	Cancer-undetermined	/	Yes	Yes	Yes	/
P22	P22_NCa	NCa		/	Yes	Yes	/	/
	P22_DN	HGDN	Cancer-undetermined	/	Yes	Yes	Yes	/
P23	P23_NCa	NCa		/	Yes	Yes	/	/
	P23_DN	HGDN	Cancer-undetermined	/	Yes	Yes	Yes	/
P24	P24_Nca	NCa		/	Yes	Yes	/	/
	P24_DN	HGDN	Cancer-undetermined	/	Yes	Yes	Yes	/
P25	P25_NCa	NCa		/	Yes	Yes	/	/
	P25_DN	HGDN	Cancer-undetermined	/	Yes	Yes	Yes	/
P26	P26_NCa	NCa		/	Yes	Yes	/	/
	P26_DN	HGDN	Cancer-undetermined	/	Yes	Yes	Yes	/
P27	P27_NCa	NCa		/	Yes	Yes	/	/
	P27_DN	HGDN	Cancer-undetermined	/	Yes	Yes	Yes	/
P28	P28_NCa	NCa		/	Yes	Yes	/	/
	P28_eHCC	eHCC		/	Yes	Yes	Yes	/
P29	P29_NCa	NCa		/	Yes	Yes	/	/
	P29_eHCC	eHCC		/	Yes	Yes	Yes	/
P30	P30_NCa	NCa		/	Yes	Yes	/	/
	P30_eHCC	eHCC		/	Yes	Yes	Yes	/
P31	P31_NCa	NCa		/	Yes	Yes	/	/
	P31_eHCC	eHCC		/	Yes	Yes	Yes	/
P32	P32_NCa	NCa		/	Yes	Yes	/	/
	P32_eHCC	eHCC		/	Yes	Yes	Yes	/
P33	P33_NCa	NCa		/	Yes	Yes	/	/
	P33_eHCC	eHCC		/	Yes	Yes	Yes	/
P34	P34_NCa	NCa		/	Yes	Yes	/	/
	P34_eHCC	eHCC		/	Yes	Yes	Yes	/
P35	P35_NCa	NCa		/	Yes	Yes	/	/
	P35_eHCC	eHCC		/	Yes	Yes	Yes	/
P36	P36_NCa	NCa		/	Yes	Yes	/	/
	P36_eHCC	eHCC		/	Yes	Yes	Yes	/
P37	P37_NCa	NCa		/	Yes	Yes	/	/
	P37_eHCC	eHCC		/	Yes	Yes	Yes	/
P38	P38_NCa	NCa		/	Yes	Yes	/	/
	P38_eHCC	eHCC		/	Yes	Yes	Yes	/
P39	P39_NCa	NCa		/	Yes	Yes	/	/
	P39_eHCC	eHCC		/	Yes	Yes	Yes	/
P40	P40_NCa	NCa		/	Yes	Yes	/	/
	P40_eHCC	eHCC		/	Yes	Yes	Yes	/
P41	P41_NCa	NCa		/	Yes	Yes	/	/
	P41_eHCC	eHCC		/	Yes	Yes	Yes	/
P42	P42_NCa	NCa		/	Yes	Yes	/	/
	P42_eHCC	eHCC		/	Yes	Yes	/	/

### Sheet: Clinicopathological information
Table S1. Clinicopathological information and HCC marker expression
Patient ID	Sample ID	Basic information				IHC staining			Histology							Serum marker
		Sample type	Gender	Age (yr)	Etiology	GPC3	HSP70	GS	Cytologic atypia	Unpaired arteries	Pseudoglandular formation	Stromal invasion	Steatosis	Hepatic plate/hepatocyte thick	Portal tract	AFP (ng/ml)	CEA (ng/ml)	CA199 (U/ml)	HBsAg (COI)(IU/ml)	HBV_DNA (IU/ml)
P1	P1_DN	HGDN	Male	60	HBV	Neg	Neg	Neg	small/large cell change	No	No	No	No	1-2 cells	Yes	1.7	3.6	14.9	5783	Below detection threshold
	P1_eHCC	eHCC				Pos	Focal pos	Pos	small cell change	Yes	No	Yes	No	2-3 cells	Yes
P2	P2_DN	HGDN	Female	66	HBV	Neg	Neg	Neg	small cell change	Yes	No	No	0.3	2 cells	No	2.8	3.9	25	6250	Below detection threshold
	P2_eHCC	eHCC				Neg	Focal pos	Pos	small cell change	Yes	Yes	Yes	0.3	2-3 cells	No
P3	P3_DN	HGDN	Male	61	HBV	Neg	Neg	Neg	small cell change	Yes	No	No	0.6	2 cells	Yes	83.9	1.9	22.9	7588	1.14*10^6
	P3_veHCC	veHCC				Neg	Neg	Neg	small cell change	No	No	Yes	0.3	2 cells	Yes
P4	P4_DN	HGDN	Male	53	HBV	Neg	Neg	Neg	small/large cell change	No	No	No	No	1-2 cells	Yes	2.8	2.6	18.2	1148	Below detection threshold
	P4_eHCC_R1	eHCC				Focal pos	Focal pos	Weak pos	small cell change/hyaline body	Yes	No	Yes	No	2-3 cells	Yes
	P4_eHCC_R2
P5	P5_DN	HGDN	Male	62	HBV	Neg	Neg	Weak pos	small cell change	Yes	No	No	0.02	2 cells	Yes	1.3	1.7	5.5	3055	Below detection threshold
	P5_veHCC1	veHCC				Focal pos	Pos	Pos	small cell change/ballooning	Yes	No	Yes	0.01	2-4 cells	No
	P5_veHCC2					Weak pos	Pos	Pos	small cell change	Yes	No	No	0.15	2-3 cells	Yes
P6	P6_DN_R1	HGDN	Male	58	HBV	Neg	Pos	Neg								7.9	3.1	21	5659	5.13*10^4
	P6_DN_R2								small cell change	Yes	No	No	0.2	2 cells	Yes
	P6_veHCC	veHCC				Weak pos	Pos	Pos	small cell change	Yes	No	No	No	NA	No
P7	P7_DN1	HGDN	Male	57	HBV	Neg	Pos	Neg	small cell change	Yes	No	No	No	2 cells	Yes	13.3	4.6	38.7	7002	7.97*10^6
	P7_veHCC1	veHCC				Weak pos	Pos	Pos	small cell change	Yes	Yes	No	No	2-3 cells	No
	P7_veHCC2					Neg	Pos	Weak pos	small cell change	Yes	No	No	0.02	2-3 cells	No
	P7_DN2	HGDN				Neg	Neg	Neg	small cell change	No	No	No	0.01	1-2 cells	Yes
	P7_veHCC3	veHCC				Pos	Pos	Neg	small cell change	Yes	Yes	Yes	0.01	3 cells	Yes
P8	P8_DN_R1	HGDN	Male	66	HBV	Neg	Neg	Neg	small cell change	Yes	No	No	0.1	2 cells	Yes	9.8	2.1	52.3	5600	Below detection threshold
	P8_DN_R2
	P8_veHCC1	veHCC				Neg	Pos	Weak pos	small cell change	Yes	No	Yes	No	2-3 cells	No
	P8_veHCC2					Pos	Pos	Weak pos	small cell change	Yes	Yes	No	No	2-3 cells	Yes
P9	P9_DN	HGDN	Male	67	HBV	NA	Weak pos	NA	small cell change	Yes	No	No	0.02	2 cells	Yes	128.7	2.6	46.4	1180	1.37*10^3
	P9_veHCC_R1	veHCC				Pos	Weak pos	NA	small cell change/ballooning	Yes	No	Yes	0.02	2-3 cells	Yes
	P9_veHCC_R2
	P9_veHCC_R3
P10	P10_DN	HGDN	Male	67	HBV	Neg	Neg	Neg	small cell change	No	No	No	0.02	2 cells	Yes	42.9	3.8	57.8	6664	NA
	P10_veHCC	veHCC				Pos	Neg	Pos	small cell change	Yes	No	Yes	0.3	2-3 cells	No
P11	P11_DN	HGDN	Male	62	HBV	Pos	Neg	Neg	small cell change	Yes	No	No	0.3	2 cells	Yes	108.7	3.6	52.8	6403	NA
	P11_veHCC	veHCC				Pos	Neg	Neg	small cell change	Yes	Yes	Yes	0.05	2-3 cells	No
P12	P12_DN	HGDN	Male	59	HBV	Neg	Neg	Neg	small cell change	Yes	No	No	No	2 cells	Yes	6.3	5.7	26.4	0.856	Below detection threshold
	P12_veHCC	veHCC				Neg	Neg	Neg	small cell change	Yes	No	No	No	NA	No
P13	P13_DN	HGDN	Male	69	HBV	Neg	Neg	Neg	small cell change	Yes	No	No	No	2 cells	Yes	12.4	3	<2	2554	Below detection threshold
	P13_veHCC	veHCC				Pos	Neg	Focal Pos	small cell change	Yes	Yes	Yes	0.05	2-3 cells	Yes
P14	P14_DN	HGDN	Male	54	HBV	Neg	Neg	Pos	small cell change	Yes	No	No	No	2 cells	Yes	8.5	2.5	38.5	2310	NA
	P14_veHCC1	veHCC				Neg	Neg	Pos	small cell change	Yes	Yes	Yes	No	2-3 cells	No
	P14_veHCC2	veHCC				Neg	Focal pos	Focal Pos	small cell change	Yes	Yes	Yes	No	2-3 cells	Yes
P15	P15_DN	HGDN	Male	61	HBV	Neg	Neg	Neg	small/large cell change	Yes	No	No	No	2 cells	Yes	4.41	7.84	19.72	0.75	Below detection threshold
	P15_eHCC	eHCC				Focal pos	Neg	Focal Pos	small cell change/ballooning	Yes	No	Yes	0.05	2-3 cells	Yes
P16	P16_DN	HGDN	Male	56	HBV	Neg	NA	Neg	small cell change	Yes	No	No	No	2 cells	Yes	4.9	1.1	28.2	>250	807
	P16_veHCC	veHCC				Pos	NA	Weak pos	small cell change	Yes	Yes	No	No	2-3 cells	No
P17	P17_DN	HGDN	Male	56	HBV	NA	NA	NA	small cell change	Yes	No	No	0.1	2 cells	Yes	400	2.4	44.9	0.68	<50
	P17_veHCC	veHCC				NA	NA	NA	small cell change/ballooning	Yes	Yes	Yes	0.3	3 cells	No
P18	P18_DN	HGDN	Male	66	HBV	Neg	Neg	Neg	small cell change	No	No	No	0.02	1-2 cells	Yes	9.4	4	<0.6	>250	<50
	P18_veHCC	veHCC				Neg	Neg	Focal Pos	small cell change	Yes	No	Yes	No	2-3 cells	Yes
P19	P19_DN	HGDN	Male	61	HBV	Neg	Neg	Pos	small cell change	Yes	No	No	0.7	1-2 cells	Yes	4.3	5.9	25.4	873	<50
	P19_veHCC	veHCC				Pos	Pos	Pos	small cell change	Yes	No	No	No	2-3 cells	No
P20	P20_DN	HGDN	Male	70	HBV	Neg	Neg	Neg	small cell change	Yes	No	No	0.2	2 cells	Yes	7.8	2.8	27.8	>250	333000
	P20_veHCC	veHCC				Neg	Pos	Pos	small cell change	Yes	Yes	Yes	No	2-3 cells	No
P21	P21_DN	HGDN	Male	53	HBV	/	/	/	small cell change	Yes	No	No	No	1-2 cells	Yes	2.8	2.5	18.2	1148	Below detection threshold
P22	P22_DN	HGDN	Male	45	HBV	/	/	/	small cell change	Yes	No	No	0.6	2 cells	Yes	12.9	3.7	<2	NA	1.21x10^6
P23	P23_DN	HGDN	Male	69	HBV	/	/	/	small cell change	Yes	No	No	0.2	2 cells	Yes	13.3	6	51.3	936	6.70×10^5
P24	P24_DN	HGDN	Male	63	HBV	/	/	/	small cell change	No	No	No	0.2	2 cells	Yes	3.7	7.7	<0.6	NA	92.6
P25	P25_DN	HGDN	Male	54	HBV	/	/	/	small cell change	No	No	No	0.1	2 cells	Yes	4.4	2.8	<2	2498	Below detection threshold
P26	P26_DN	HGDN	Male	32	HBV	/	/	/	small cell change	Yes	No	No	No	2 cells	No	98.9	2.2	33.7	3627	NA
P27	P27_DN	HGDN	Male	68	HBV	/	/	/	small cell change	No	No	No	0.1	2 cells	Yes	2.4	1.9	10.4	3556	Below detection threshold
P28	P28_eHCC	eHCC	Male	68	HBV	/	/	/	small cell change	Yes	Yes	Yes	No	2-3 cells	Yes	7.1	2.2	9.6	0.388	Below detection threshold
P29	P29_eHCC	eHCC	Male	46	HBV	/	/	/	small cell change	Yes	No	Yes	0.6	2-3 cells	Yes	7.6	4.5	<2	2064	6.10×10^9
P30	P30_eHCC	eHCC	Male	58	HBV	/	/	/	small cell change	Yes	No	Yes	No	2-3 cells	Yes	17437	0.9	7.9	1707	7.55×10^2
P31	P31_eHCC	eHCC	Male	56	HBV	/	/	/	small cell change	Yes	No	Yes	0.2	2-3 cells	Yes	3.4	4.3	29.4	6657	NA
P32	P32_eHCC	eHCC	Male	49	HBV	/	/	/	small cell change	Yes	Yes	Yes	0.1	2-4 cells	Yes	7	2	59.4	0.363	Below detection threshold
P33	P33_eHCC	eHCC	Male	65	HBV	/	/	/	small cell change	Yes	No	Yes	No	2 cells	Yes	97.6	3	84.4	>250	16100
P34	P34_eHCC	eHCC	Male	72	HBV	/	/	/	small cell change	Yes	No	Yes	0.3	2 cells	Yes	2.2	3.8	25.3	3200	Below detection threshold
P35	P35_eHCC	eHCC	Female	64	HBV	/	/	/	small cell change	Yes	No	Yes	No	2-4 cells	Yes	6.1	3.6	43	970	Below detection threshold
P36	P36_eHCC	eHCC	Male	56	HBV	/	/	/	small cell change	Yes	No	Yes	No	2 cells	Yes	167	16	81.2	2458	4.84×10^4
P37	P37_eHCC	eHCC	Male	68	HBV	/	/	/	small cell change	Yes	No	No	0.2	2-3 cells	Yes	1.8	1.4	10.1	NA	NA
P38	P38_eHCC	eHCC	Male	67	HBV	/	/	/	small cell change	Yes	Yes	Yes	0.3	2-3 cells	Yes	3.1	3.8	9.4	1716	Below detection threshold
P39	P39_eHCC	eHCC	Male	48	HBV	/	/	/	small cell change	Yes	No	Yes	0.1	2-3 cells	Yes	3.5	1.3	15.9	3033	Below detection threshold
P40	P40_eHCC	eHCC	Female	64	HBV	/	/	/	small cell change	Yes	Yes	Yes	0.05	2-3 cells	Yes	510.6	2.08	39.03	+	NA
P41	P41_eHCC	eHCC	Male	70	HBV	/	/	/	small cell change	Yes	No	No	0.01	2-3 cells	Yes	4.1	4	13.7	1875	Below detection threshold
P42	P42_eHCC	eHCC	Male	54	HBV	/	/	/	small cell change	Yes	No	Yes	0.3	2-3 cells	Yes	15.8	2.5	20.7	1630	55800
Neg, Negative
Pos, Positive
IHC, Immunohistochemistry
Yes: the strcture was observed
No: the structure was not observed
P4 and P21 are two spatially individual DNs from the same patient
