## Supplementary Table 2 for "Molecular insights into early malignant transition of hepatocellular carcinoma"

### Sheet: Sequencing
Table S2. Summary of sequencing data
Patient ID	Sample ID	Type of DN	DNA sequencing					RNA sequencing (RNA-Seq)
			Sequencing Type	Platform	Number of Total Paired Reads	Percentage of Mapped (%)	Mean_depth (X）	Sequencing Type	Platform	Mode	Total Number of Paired Reads
P3	P3_NCa		WGS	HiSeqX10	444885857*2	99.6	33.42	RNA-Seq	NovaSeq 6000	paird-end	61096259*2			nodule_in_nodule DNs and veHCCs
	P3_DN	Cancer-prone	WGS	NovaSeq 6000	665958482*2	99.72	38	RNA-Seq	NovaSeq 6000	paird-end	48950291*2			evolutionarily unrelated DNs and eHCCs
	P3_veHCC		WGS	NovaSeq 6000	680617074*2	99.73	39.14	RNA-Seq	NovaSeq 6000	paird-end	33919610*2
P5	P5_NCa		WGS	NovaSeq 6000	405598593*2	99.76	36.23	RNA-Seq	NovaSeq 6000	paird-end	71014600*2
	P5_DN	Cancer-prone	WGS	NovaSeq 6000	413176845*2	99.79	37.96	RNA-Seq	NovaSeq 6000	paird-end	40795004*2
	P5_veHCC1		WGS	NovaSeq 6000	426619322*2	99.77	36.64	RNA-Seq	NovaSeq 6000	paird-end	78591492*2
	P5_veHCC2		WGS	NovaSeq 6000	408049214*2	99.97	36.1	RNA-Seq	NovaSeq 6000	paird-end	64003858*2
P6	P6_NCa		WGS	NovaSeq 6000	400447385*2	99.51	34.37	RNA-Seq	NovaSeq 6000	paird-end	70351885*2
	P6_DN_R1	Cancer-prone	WGS	NovaSeq 6000	399908245*2	99.5	34.46	RNA-Seq	NovaSeq 6000	paird-end	61740612*2
	P6_DN_R2	Cancer-prone	WGS	NovaSeq 6000	414750349*2	99.61	36.24	RNA-Seq	NovaSeq 6000	paird-end	51037936*2
	P6_veHCC		WGS	NovaSeq 6000	404666922*2	99.44	34.49	RNA-Seq	NA	NA	NA
P7	P7_NCa		WGS	HiSeqX10	360740124*2	99.68	30.27	RNA-Seq	NovaSeq 6000	paird-end	52007229*2
	P7_DN1	Cancer-prone	WGS	HiSeqX10	333664276*2	99.68	28.53	RNA-Seq	NovaSeq 6000	paird-end	31765901*2
	P7_veHCC1		WGS	HiSeqX10	396515260*2	99.73	33.05	RNA-Seq	NovaSeq 6000	paird-end	88613397*2
	P7_veHCC2		WGS	HiSeqX10	408340855*2	99.85	33.26	RNA-Seq	NovaSeq 6000	paird-end	35073457*2
	P7_DN2	Cancer-prone	WGS	NovaSeq 6000	428963179*2	99.74	30.35	RNA-Seq	NovaSeq 6000	paird-end	37107644*2
	P7_veHCC3		WGS	NovaSeq 6000	410166523*2	99.8	27.68	RNA-Seq	NovaSeq 6000	paird-end	46234506*2
P8	P8_NCa		WGS	NovaSeq 6000	447090285*2	99.76	41.5	RNA-Seq	NovaSeq 6000	paird-end	48981031*2
	P8_DN_R1	Cancer-prone	WGS	NovaSeq 6000	398744707*2	99.7	34.41	RNA-Seq	NovaSeq 6000	paird-end	32353184*2
	P8_DN_R2	Cancer-prone	WGS	NovaSeq 6000	426404519*2	99.8	37.96	RNA-Seq	NovaSeq 6000	paird-end	61766428*2
	P8_veHCC1		WGS	NovaSeq 6000	1162159885*2	99.77	96.49	RNA-Seq	NovaSeq 6000	paird-end	54368837*2
	P8_veHCC2		WGS	NovaSeq 6000	403084157*2	99.79	36.51	RNA-Seq	NovaSeq 6000	paird-end	42436224*2
P9	P9_NCa		WGS	NovaSeq 6000	396899423*2	99.74	37.55	RNA-Seq	NovaSeq 6000	paird-end	56116059*2
	P9_DN	Cancer-prone	WGS	NovaSeq 6000	408307583*2	99.56	38.65	RNA-Seq	NovaSeq 6000	paird-end	36824724*2
	P9_veHCC_R1		WGS	NovaSeq 6000	414073587*2	99.63	39.89	RNA-Seq	NovaSeq 6000	paird-end	37706902*2
	P9_veHCC_R2		WGS	NovaSeq 6000	510665554*2	99.76	47.5	RNA-Seq	NA	NA	NA
	P9_veHCC_R3		WGS	NovaSeq 6000	422956317*2	99.76	40.26	RNA-Seq	NovaSeq 6000	paird-end	43542499*2
P10	P10_NCa		WGS	NovaSeq 6000	444064413*2	99.53	25.3756	RNA-Seq	NovaSeq 6000	paird-end	58579796*2
	P10_DN	Cancer-prone	WGS	NovaSeq 6000	418382605*2	97.95	23.9518	RNA-Seq	NovaSeq 6000	paird-end	20403738*2
	P10_veHCC		WGS	NovaSeq 6000	409712630*2	98.74	24.9691	RNA-Seq	NovaSeq 6000	paird-end	28548142*2
P11	P11_NCa		WGS	NovaSeq 6000	766977765*2	99.1	44.3607	RNA-Seq	NovaSeq 6000	paird-end	18818760*2
	P11_DN	Cancer-prone	WGS	NovaSeq 6000	932109161*2	99.51	50.53	RNA-Seq	NovaSeq 6000	paird-end	38540719*2
	P11_veHCC		WGS	NovaSeq 6000	702733896*2	99.17	50.1554	RNA-Seq	NovaSeq 6000	paird-end	41885130*2
P12	P12_NCa		WGS	NovaSeq 6000	425573419*2	99.55	24.9598	RNA-Seq	NovaSeq 6000	paird-end	45195567*2
	P12_DN	Cancer-prone	WGS	NovaSeq 6000	449236624*2	97.99	25.6041	RNA-Seq	NovaSeq 6000	paird-end	37279955*2
	P12_veHCC		WGS	NovaSeq 6000	400697842*2	98.36	27.009	RNA-Seq	NovaSeq 6000	paird-end	17972011*2
P13	P13_NCa		WGS	NovaSeq 6000	411285518*2	97.67	29.2174	RNA-Seq	NovaSeq 6000	paird-end	47588772*2
	P13_DN	Cancer-prone	WGS	NovaSeq 6000	399891810*2	97.65	27.9037	RNA-Seq	NovaSeq 6000	paird-end	37373705*2
	P13_veHCC		WGS	NovaSeq 6000	583608052*2	99.56	44.5197	RNA-Seq	NovaSeq 6000	paird-end	45282149*2
P14	P14_NCa		WGS	NovaSeq 6000	399271932*2	98.25	29.9773	RNA-Seq	NovaSeq 6000	paird-end	57265718*2
	P14_DN	Cancer-prone	WGS	NovaSeq 6000	413546285*2	99.51	32.0629	RNA-Seq	NovaSeq 6000	paird-end	56154208*2
	P14_veHCC1		WGS	NovaSeq 6000	412845839*2	99.26	30.9339	RNA-Seq	NovaSeq 6000	paird-end	36058561*2
	P14_veHCC2		WGS	NovaSeq 6000	506624273*2	99.66	35.7101	RNA-Seq	NovaSeq 6000	paird-end	34355443*2
P16	P16_NCa		WGS	NovaSeq 6000	915856331*2	98.48	39.45	RNA-Seq	NovaSeq 6000	paird-end	36110835*2
	P16_DN	Cancer-prone	WGS	NovaSeq 6000	820480188*2	98.77	50.8176	RNA-Seq	NovaSeq 6000	paird-end	47267858*2
	P16_veHCC		WGS	NovaSeq 6000	817152409*2	98.82	52.4056	RNA-Seq	NovaSeq 6000	paird-end	27907162*2
P17	P17_NCa		WGS	NovaSeq 6000	767760569*2	99.54	55.5992	RNA-Seq	NovaSeq 6000	paird-end	31654987*2
	P17_DN	Cancer-prone	WGS	NovaSeq 6000	401054334*2	99.22	29.8265	RNA-Seq	NovaSeq 6000	paird-end	38879931*2
	P17_veHCC		WGS	NovaSeq 6000	396577638*2	99.51	29.3179	RNA-Seq	NovaSeq 6000	paird-end	/
P18	P18_NCa		WGS	NovaSeq 6000	868828778*2	98.8	39.45	RNA-Seq	NovaSeq 6000	paird-end	46883697*2
	P18_DN	Cancer-prone	WGS	NovaSeq 6000	775848869*2	98.94	43.19	RNA-Seq	NovaSeq 6000	paird-end	27710033*2
	P18_veHCC		WGS	NovaSeq 6000	389481379*2	98.29	21.0076	RNA-Seq	NovaSeq 6000	paird-end	39680087*2
P19	P19_NCa		WGS	NovaSeq 6000	851291275*2	98.47	45.68	RNA-Seq	NovaSeq 6000	paird-end	54048106*2
	P19_DN	Cancer-prone	WGS	NovaSeq 6000	801689860*2	98.74	46.27	RNA-Seq	NovaSeq 6000	paird-end	68357049*2
	P19_veHCC		WGS	NovaSeq 6000	756646946*2	98.49	46.2934	RNA-Seq	NovaSeq 6000	paird-end	59632084*2
P20	P20_NCa		WGS	NovaSeq 6000	401171827*2	99.38	27.1388	RNA-Seq	NovaSeq 6000	paird-end	47577311*2
	P20_DN	Cancer-prone	WGS	NovaSeq 6000	393395884*2	99.5	30.2988	RNA-Seq	NovaSeq 6000	paird-end	32467653*2
	P20_veHCC		WGS	NovaSeq 6000	377463673*2	99.59	26.8202	RNA-Seq	NovaSeq 6000	paird-end	28706724*2
P1	P1_NCa		WGS	HiSeqX10	449610289*2	99.56	23.67	RNA-Seq	NovaSeq 6000	paird-end	64770289*2
			WES	HiSeq2500	40921772*2	99.98	124.05
	P1_DN	Cancer-undetermined	WGS	HiSeqX10	440311649*2	99.35	15.46	RNA-Seq	Hiseq2000	paird-end	148754177*2
			WES	HiSeq2500	40189915*2	99.98	121.45
	P1_eHCC		WGS	HiSeqX10	430936396*2	99.22	24.22	RNA-Seq	Hiseq2000	paird-end	138246961*2
			WES	HiSeq2500	41999869*2	99.99	129.43
P2	P2_NCa		WGS	HiSeqX10	424869217*2	99.56	35.13	RNA-Seq	NovaSeq 6000	paird-end	47027613*2
			WES	HiSeq2500	39890693*2	99.99	115.95
	P2_DN	Cancer-undetermined	WGS	HiSeqX10	432353987*2	99.59	33.06	RNA-Seq	Hiseq2000	paird-end	147762770*2
			WES	HiSeq2500	44000706*2	99.99	131.14
			WES	HiSeqX10	209430949*2	99.92	610.87
	P2_eHCC		WGS	HiSeqX10	447038697*2	99.58	35.22	RNA-Seq	Hiseq2000	paird-end	133369571*2
			WES	HiSeq2500	42286152*2	99.98	131.19
			WES	HiSeqX10	230868795*2	99.94	734.29
P4	P4_NCa		WGS	NovaSeq 6000	425084054*2	99.73	32.95	RNA-Seq	NovaSeq 6000	paird-end	67161333*2
			WES	NovaSeq 6000	83256749*2	99.98	174.04
	P4_DN	Cancer-undetermined	WGS	NovaSeq 6000	415091461*2	99.8	31.6	RNA-Seq	NovaSeq 6000	paird-end	62500876*2
			WES	NovaSeq 6000	78940557*2	99.98	169.02
	P4_eHCC_R1		WGS	NovaSeq 6000	416347265*2	99.79	30.09	RNA-Seq	NovaSeq 6000	paird-end	69163158*2
			WES	NovaSeq 6000	80460398*2	99.98	170.13
	P4_eHCC_R2		WGS	NovaSeq 6000	432075138*2	99.76	31.73	RNA-Seq	NovaSeq 6000	paird-end	68770552*2
			WES	NovaSeq 6000	72122736*2	99.98	156.23
P15	P15_NCa		WGS	NovaSeq 6000	418971763*2	99.4	27.0009	RNA-Seq	NovaSeq 6000	paird-end	33816692*2
			WES	NovaSeq 6000	95602937*2	99.83	165.12
	P15_DN	Cancer-undetermined	WGS	NovaSeq 6000	457741707*2	99.36	26.5219	RNA-Seq	NovaSeq 6000	paird-end	33773984*2
			WES	NovaSeq 6000	109458712*2	99.88	172.55
	P15_eHCC		WGS	NovaSeq 6000	472342889*2	99.55	27.9143	RNA-Seq	NovaSeq 6000	paird-end	55391293*2
			WES	NovaSeq 6000	97,685,771*2	99.83	174.67
P21	P21_NCa		WES	NovaSeq 6000	75806432*2	99.86	174.41	/	/	/	/
	P21_DN	Cancer-undetermined	WES	NovaSeq 6000	124506547*2	99.82	231.57	RNA-Seq	NovaSeq 6000	paird-end	47284737*2
P22	P22_NCa		WES	NovaSeq 6000	115386656*2	99.83	281.93	/	/	/	/
	P22_DN	Cancer-undetermined	WES	NovaSeq 6000	73940197*2	99.8	174.36	RNA-Seq	NovaSeq 6000	paird-end	24619633*2
P23	P23_NCa		WES	NovaSeq 6000	124166730*2	99.81	245.56	/	/	/	/
	P23_DN	Cancer-undetermined	WES	NovaSeq 6000	111095804*2	99.82	229.82	RNA-Seq	NovaSeq 6000	paird-end	41697324*2
P24	P24_NCa		WES	NovaSeq 6000	109940830*2	99.81	167.48	/	/	/	/
	P24_DN	Cancer-undetermined	WES	NovaSeq 6000	66336967*2	99.78	99.83	RNA-Seq	NovaSeq 6000	paird-end	39201588*2
P25	P25_NCa		WES	NovaSeq 6000	102838041*2	99.83	178.6	/	/	/	/
	P25_DN	Cancer-undetermined	WES	NovaSeq 6000	74934780*2	99.8	170.36	RNA-Seq	NovaSeq 6000	paird-end	65780192*2
P26	P26_NCa		WES	NovaSeq 6000	87278416*2	99.85	164.85	/	/	/	/
	P26_DN	Cancer-undetermined	WES	NovaSeq 6000	102862481*2	99.81	187.1	RNA-Seq	NovaSeq 6000	paird-end	29862354*2
P27	P27_NCa		WES	NovaSeq 6000	170168990*2	99.82	362.28	/	/	/	/
	P27_DN	Cancer-undetermined	WES	NovaSeq 6000	97477186*2	99.84	239.97	RNA-Seq	NovaSeq 6000	paird-end	27061148*2
P28	P28_NCa		WES	NovaSeq 6000	102035351*2	99.72	261.07	/	/	/	/
	P28_eHCC		WES	NovaSeq 6000	93420101*2	99.77	236.51	RNA-Seq	NovaSeq 6000	paird-end	44418501*2
P29	P29_NCa		WES	NovaSeq 6000	93468739*2	99.82	232.87	/	/	/	/
	P29_eHCC		WES	NovaSeq 6000	82477458*2	99.78	215.34	RNA-Seq	NovaSeq 6000	paird-end	36930546*2
P30	P30_NCa		WES	NovaSeq 6000	79213646*2	99.81	195.75	/	/	/	/
	P30_eHCC		WES	NovaSeq 6000	82661850*2	99.83	202.77	RNA-Seq	NovaSeq 6000	paird-end	35645244*2
P31	P31_NCa		WES	NovaSeq 6000	104754744*2	99.79	191.71	/	/	/	/
	P31_eHCC		WES	NovaSeq 6000	95878555*2	99.84	197.86	RNA-Seq	NovaSeq 6000	paird-end	44342343*2
P32	P32_NCa		WES	NovaSeq 6000	147272551*2	99.75	351.41	/	/	/	/
	P32_eHCC		WES	NovaSeq 6000	170546576*2	99.78	360.36	RNA-Seq	NovaSeq 6000	paird-end	24595949*2
P33	P33_NCa		WES	NovaSeq 6000	117567784*2	99.8	199.91	/	/	/	/
	P33_eHCC		WES	NovaSeq 6000	115060713*2	99.77	241.41	RNA-Seq	NovaSeq 6000	paird-end	22982540*2
P34	P34_NCa		WES	NovaSeq 6000	95345283*2	99.79	236.39	/	/	/	/
	P34_eHCC		WES	NovaSeq 6000	123675858*2	99.85	211.85	RNA-Seq	NovaSeq 6000	paird-end	44550625*2
P35	P35_NCa		WES	NovaSeq 6000	93287188*2	99.85	229.57	/	/	/	/
	P35_eHCC		WES	NovaSeq 6000	169005245*2	99.8	340.44	RNA-Seq	NovaSeq 6000	paird-end	27758418*2
P36	P36_NCa		WES	NovaSeq 6000	85865419*2	99.8	220.15	/	/	/	/
	P36_eHCC		WES	NovaSeq 6000	142876587*2	99.74	273.7	RNA-Seq	NovaSeq 6000	paird-end	21338954*2
P37	P37_NCa		WES	NovaSeq 6000	145896699*2	99.78	328.09	/	/	/	/
	P37_eHCC		WES	NovaSeq 6000	55345979*2	99.84	141.24	RNA-Seq	NovaSeq 6000	paird-end	35850121*2
P38	P38_NCa		WES	NovaSeq 6000	117643416*2	99.78	292.34	/	/	/	/
	P38_eHCC		WES	NovaSeq 6000	80809960*2	99.79	203.8	RNA-Seq	NovaSeq 6000	paird-end	40485465*2
P39	P39_NCa		WES	NovaSeq 6000	107331167*2	99.76	254.65	/	/	/	/
	P39_eHCC		WES	NovaSeq 6000	78319456*2	99.77	190.93	RNA-Seq	NovaSeq 6000	paird-end	45272258*2
P40	P40_NCa		WES	NovaSeq 6000	204394241*2	99.77	401	/	/	/	/
	P40_eHCC		WES	NovaSeq 6000	106716618*2	99.77	240.54	RNA-Seq	NovaSeq 6000	paird-end	57955278*2
P41	P41_NCa		WES	NovaSeq 6000	168373156*2	99.76	320.63	/	/	/	/
	P41_eHCC		WES	NovaSeq 6000	125945969*2	99.78	279.57	RNA-Seq	NovaSeq 6000	paird-end	24941387*2
P42	P42_NCa		WES	NovaSeq 6000	253235448*2	99.76	470.26	/	/	/	/
	P42_eHCC		WES	NovaSeq 6000	138062919*2	99.76	326.14	RNA-Seq	NovaSeq 6000	paird-end	/

### Sheet: Panel seq
Table S2: the information of genes for target sequencing
# Design Summary
Probegroup Name: Human_content_hg38
Species: H. sapiens (UCSC hg38, GRCh38, December 2013)
# Target Summary
65 Target IDs resolved to 65 targets comprising 1718 regions.
Region Size: 414.660 kbp
# Probe Summary
Unique Probes: 5556
Total Probes: 13989
Total Probes Size: 469.839 kbp
# Target Parameters
Databases: RefSeq, Ensembl, CCDS, Gencode, VEGA, SNP, CytoBand
Region: Coding Exons
Region Extension: 10 bases from 3' end and 10 bases from 5' end.
Allow Synonyms: No
# Probe Design Parameters
Boosting: Optimized Performance XT HS/XT HS2/XT LI/QXT
# Target and Probe Details
# TargetID: The identifier entered in the Targets list.
# Interval: The genomic interval of the target.
# Regions: The number of regions within this target.
# Size: The total size (in base pairs) of the regions.
# Database(s): The databases in which this target was found.
# Coverage: Bases overlapped by probes (extended +/- 50 bp) to represent likely capture.
TargetID	Interval	Regions	Size	Databases	Coverage
ABL1	chr9:130714310-130885693	12	3769	CCDS, Ensembl, Gencode, RefSeq, VEGA	100
ACVR2A	chr2:147845143-147927284	11	1762	CCDS, Ensembl, Gencode, RefSeq, VEGA	100
ALB	chr4:73397104-73421131	17	2266	CCDS, Ensembl, Gencode, RefSeq, VEGA	100
APC	chr5:112707708-112844136	19	9239	CCDS, Ensembl, Gencode, RefSeq, VEGA	100
ARID1A	chr1:26696394-26780766	21	7362	CCDS, Ensembl, Gencode, RefSeq, VEGA	100
ARID1B	chr6:156777671-157208548	31	8620	CCDS, Ensembl, Gencode, RefSeq, VEGA	99.6752
ARID2	chr12:45729827-45905088	22	5986	CCDS, Ensembl, Gencode, RefSeq, VEGA	100
ATR	chr3:142449419-142578714	48	9037	CCDS, Ensembl, Gencode, RefSeq, VEGA	100
ATRX	chrX:77508341-77786011	39	8628	CCDS, Ensembl, Gencode, RefSeq, VEGA	100
CCN1	chr1:85580975-85583052	5	1246	CCDS, Ensembl, Gencode, RefSeq	100
CDKN2A	chr9:21968199-21994341	6	1125	CCDS, Ensembl, Gencode, RefSeq, VEGA	100
CHI3L1	chr1:203179435-203186633	10	1352	CCDS, Ensembl, Gencode, RefSeq, VEGA	100
TERT promoter	chr5:1295068-1298500	1	3433	CustomRegion	88.028
CIDEA	chr18:12254374-12277280	5	1295	CCDS, Ensembl, Gencode, RefSeq, VEGA	100
CTC1	chr17:8228170-8248046	23	4114	CCDS, Ensembl, Gencode, RefSeq, VEGA	100
CTNNB1	chr3:41224059-41239352	15	2720	CCDS, Ensembl, Gencode, RefSeq, VEGA	100
ERBIN	chr5:65992709-66078540	25	4886	CCDS, Ensembl, Gencode, RefSeq, VEGA	100
FAT2	chr5:151505555-151568941	23	13512	CCDS, Ensembl, Gencode, RefSeq, VEGA	100
FBXO7	chr22:32474993-32498540	10	1806	CCDS, Ensembl, Gencode, RefSeq, VEGA	100
FRK	chr6:115942404-116060321	8	1678	CCDS, Ensembl, Gencode, RefSeq, VEGA	100
GLI1	chr12:57463682-57472071	11	3541	CCDS, Ensembl, Gencode, RefSeq, VEGA	100
GNAS	chr20:58840097-58910839	22	5616	CCDS, Ensembl, Gencode, RefSeq, VEGA	100
HNF1A	chr12:120978616-121001202	9	2440	CCDS, Ensembl, Gencode, RefSeq, VEGA	100
IL6ST	chr5:55941072-55976288	17	3232	CCDS, Ensembl, Gencode, RefSeq, VEGA	100
INHBE	chr12:57454927-57456858	3	1155	CCDS, Ensembl, Gencode, RefSeq, VEGA	100
JAK1	chr1:64834552-64886274	26	4245	CCDS, Ensembl, Gencode, RefSeq, VEGA	100
KDR	chr4:55079931-55125303	30	4671	CCDS, Ensembl, Gencode, RefSeq, VEGA	100
KIF1B	chr1:10232319-10378412	51	8047	CCDS, Ensembl, Gencode, RefSeq, VEGA	100
KIF5C	chr2:148875608-149011686	25	3374	CCDS, Ensembl, Gencode, RefSeq, VEGA	100
KMT2B	chr19:35718009-35738567	37	8888	CCDS, Ensembl, Gencode, RefSeq, VEGA	99.5049
KMT2C	chr7:152136822-152435796	60	16116	CCDS, Ensembl, Gencode, RefSeq, VEGA	100
KMT2E	chr7:105040943-105113343	28	6380	CCDS, Ensembl, Gencode, RefSeq, VEGA	100
MRVI1	chr11:10576322-10693612	23	3385	CCDS, Ensembl, Gencode, RefSeq, VEGA	100
NOTCH3	chr19:15160652-15200915	33	7731	CCDS, Ensembl, Gencode, RefSeq, VEGA	100
NRXN1	chr2:49921934-51028283	38	6487	CCDS, Ensembl, Gencode, RefSeq, VEGA	100
NTRK1	chr1:156815820-156881652	19	2902	CCDS, Ensembl, Gencode, RefSeq, VEGA	100
NUMA1	chr11:72003517-72035953	26	6998	CCDS, Ensembl, Gencode, RefSeq, VEGA	100
PER3	chr1:7784868-7842765	21	4057	CCDS, Ensembl, Gencode, RefSeq, VEGA	100
PIEZO2	chr18:10666583-11148598	57	10016	CCDS, Ensembl, Gencode, RefSeq, VEGA	100
PIK3IP1	chr22:31283074-31292354	6	1098	CCDS, Ensembl, Gencode, RefSeq, VEGA	100
PLCE1	chr10:94031037-94325090	32	7831	CCDS, Ensembl, Gencode, RefSeq, VEGA	100
PRKD1	chr14:29577228-30047752	24	3461	CCDS, Ensembl, Gencode, RefSeq, VEGA	99.9133
PSKH2	chr8:86048452-86069632	3	1218	CCDS, Ensembl, Gencode, RefSeq, VEGA	100
RB1	chr13:48303903-48599446	29	3569	CCDS, Ensembl, Gencode, RefSeq, VEGA	100
RPL22	chr1:6181458-6199583	5	509	CCDS, Ensembl, Gencode, RefSeq, VEGA	100
RTN4	chr2:54973146-55050310	11	3920	CCDS, Ensembl, Gencode, RefSeq, VEGA	100
SCAF4	chr21:31671389-31731702	20	3844	CCDS, Ensembl, Gencode, RefSeq, VEGA	100
SETD5	chr3:9428929-9478622	26	5266	CCDS, Ensembl, Gencode, RefSeq, VEGA	100
SF3B1	chr2:197392293-197435009	28	4676	CCDS, Ensembl, Gencode, RefSeq, VEGA	100
SIX1	chr14:60646273-60658233	3	956	CCDS, Ensembl, Gencode, RefSeq, VEGA	100
SMARCA1	chrX:129447152-129523380	25	3737	CCDS, Ensembl, Gencode, RefSeq, VEGA	100
SMG1	chr16:18809559-18926051	65	12486	CCDS, Ensembl, Gencode, RefSeq, VEGA	100
SMIM3	chr5:150795431-150795633	1	203	CCDS, Ensembl, Gencode, RefSeq, VEGA	100
STAT3	chr17:42315735-42374073	24	2799	CCDS, Ensembl, Gencode, RefSeq, VEGA	100
TERT	chr5:1253718-1294999	16	3871	CCDS, Ensembl, Gencode, RefSeq, VEGA	100
TET3	chr2:73986394-74102186	12	5652	CCDS, Ensembl, Gencode, RefSeq, VEGA	100
TMEM245	chr9:109020450-109119923	18	3004	CCDS, Ensembl, Gencode, RefSeq, VEGA	100
TMEM56	chr1:95143892-95191878	6	912	VEGA	100
TNS2	chr12:53049134-53063892	30	4962	CCDS, Ensembl, Gencode, RefSeq, VEGA	100
TNS3	chr7:47278066-47582481	34	5448	CCDS, Ensembl, Gencode, RefSeq, VEGA	100
TP53	chr17:7661929-7676604	15	1930	CCDS, Ensembl, Gencode, RefSeq, VEGA	95.0259
TRIM23	chr5:65590289-65624284	14	2079	CCDS, Ensembl, Gencode, RefSeq, VEGA	100
TTN	chr2:178527002-178804652	364	121875	CCDS, Ensembl, Gencode, RefSeq, VEGA	100
WDR47	chr1:108971420-109023522	14	3070	CCDS, Ensembl, Gencode, RefSeq, VEGA	100
ZNF721	chr4:435806-473993	6	3167	CCDS, Ensembl, Gencode, RefSeq, VEGA	100
HBV	chr40:0-3182	/	3182	gi|941241313|ref|NC_003977.2|_Hepatitis_B_virus_(strain_ayw)_genome
